# Does sexual conflict contribute to the evolution of novel warning patterns?

**DOI:** 10.1101/2022.05.16.492082

**Authors:** Alexander E. Hausmann, Marília Freire, Sara A. Alfthan, Chi-Yun Kuo, Mauricio Linares, Owen McMillan, Carolina Pardo-Diaz, Camilo Salazar, Richard M. Merrill

**Author notes:** AEH and MF contributed equally to this work.

## Abstract

Why warning patterns are so diverse is an enduring evolutionary puzzle. Because predators associate particular patterns with unpleasant experiences, an individual’s predation risk should decrease as the local density of its warning pattern increases, promoting pattern monomorphism. Distasteful *Heliconius* butterflies are known for their diversity of warning patterns. Here, we explore whether interlocus sexual conflict can contribute to their diversification. Male *Heliconius* use warning patterns as mating cues, but mated females may suffer costs if this leads to harassment, favoring novel patterns. Using simulations, we show that drift alone is unlikely to cause pattern diversification, but that sexual conflict can assist such process. We also find that genetic architecture influences the evolution of male preferences, which track changes in warning pattern due to sexual selection. When male attraction imposes costs on females, this affects the speed at which novel pattern alleles increase. In two experiments, females laid fewer eggs with males present. However, although males in one experiment showed less interest in females with manipulated patterns, we found no evidence that female coloration mitigates sex-specific costs. Overall, male attraction to conspecific warning patterns may impose an unrecognized cost on *Heliconius* females, but further work is required to determine this experimentally.
