## Supplementary material for "Does sexual conflict contribute to the evolution of novel warning patterns?": Empirical data for erato experiments

female	treatment	date_enter_yyyy_mm_dd	habituation_day1_eggs	habituation_day2_eggs	Day_3_eggs_A	Day_4_eggs_A	Day_5_eggs_B	Day_6_eggs_B	Males_in_A_or_B	Male_1	Male_2	Male_3	Eggs_with_males	Eggs_without_males	observation_time_1	court_time_1	observation_time_2	court_time_2	total_observation_time	total_court_time	first_court
M1	completely_untreated	2014_11_19	NA	NA	0	2	1	3	A	unique	unique	unique	2	4	NA	NA	NA	NA	NA	NA	NA
M2	completely_untreated	2014_11_19	NA	NA	2	1	0	2	B	unique	unique	unique	2	3	NA	NA	NA	NA	NA	NA	NA
M3	completely_untreated	2014_11_23	NA	NA	2	3	5	1	A	36	37	35	5	6	NA	NA	NA	NA	NA	NA	NA
M5	completely_untreated	2014_11_24	NA	NA	4	1	1	0	B	39	27	20	1	5	NA	NA	NA	NA	NA	NA	NA
M8	completely_untreated	2014_11_27	1	0	0	0	0	0	A	23	30	38	0	0	NA	NA	NA	NA	NA	NA	NA
M9	completely_untreated	2014_11_28	6	7	4	3	3	2	B	24	30	38	5	7	NA	NA	NA	NA	NA	NA	NA
M12	completely_untreated	2014_11_30	2	4	4	1	2	0	B	30	40	59	2	5	NA	NA	NA	NA	NA	NA	NA
M13	completely_untreated	2014_11_30	2	4	4	2	2	1	A	40	37	23	6	3	NA	NA	NA	NA	NA	NA	NA
M15	completely_untreated	2014_12_06	0	3	2	4	2	2	B	57	59	30	4	6	NA	NA	NA	NA	NA	NA	NA
M17	completely_untreated	2014_12_08	1	5	5	1	2	0	B	23	24	37	2	6	NA	NA	NA	NA	NA	NA	NA
M18	completely_untreated	2014_12_12	2	8	9	4	4	7	B	38	59	57	11	13	NA	NA	NA	NA	NA	NA	NA
M19	completely_untreated	2014_12_15	4	2	0	0	0	2	A	24	30	37	0	2	NA	NA	NA	NA	NA	NA	NA
M20	completely_untreated	2014_12_18	1	4	3	1	3	3	B	23	57	59	6	4	NA	NA	NA	NA	NA	NA	NA
M21	completely_untreated	2015_01_02	5	5	3	3	3	0	B	23	57	59	3	6	NA	NA	NA	NA	NA	NA	NA
M23	completely_untreated	2015_01_07	0	0	1	3	4	3	A	57	38	24	4	7	NA	NA	NA	NA	NA	NA	NA
M28	colourless_marker	2015_02_27	1	2	2	2	2	4	B	190	235	149	6	4	NA	NA	NA	NA	NA	NA	NA
M31	blacked_out	2015_03_02	0	5	1	1	3	3	A	239	241	157	2	6	NA	NA	NA	NA	NA	NA	NA
M32	colourless_marker	2015_03_03	0	2	2	1	2	9	A	180	259	182	3	11	NA	NA	NA	NA	NA	NA	NA
M33	colourless_marker	2015_03_03	2	1	0	2	0	2	A	`251	185	263	2	2	NA	NA	NA	NA	NA	NA	NA
M34	blacked_out	2015_03_05	0	2	0	4	3	0	B	263	157	239	3	4	NA	NA	NA	NA	NA	NA	NA
M35	colourless_marker	2015_03_08	0	2	2	2	0	2	A	241	182	251	4	2	NA	NA	NA	NA	NA	NA	NA
M39	colourless_marker	2015_03_12	4	3	4	3	4	2	A	311	328	300	7	6	NA	NA	NA	NA	NA	NA	NA
M41	colourless_marker	2015_03_13	0	0	1	3	4	2	A	182	241	327	4	6	NA	NA	NA	NA	NA	NA	NA
M43	blacked_out	2015_03_17	0	1	1	3	3	2	B	354	255	190	5	4	NA	NA	NA	NA	NA	NA	NA
M44	colourless_marker	2015_03_17	0	2	0	2	2	1	B	239	185	S3	3	2	NA	NA	NA	NA	NA	NA	NA
M45	colourless_marker	2015_03_23	0	0	0	0	0	1	A	355	239	306	0	1	NA	NA	NA	NA	NA	NA	NA
M46	colourless_marker	2015_03_24	3	2	0	4	0	1	B	182	316	S3	1	4	NA	NA	NA	NA	NA	NA	NA
M47	blacked_out	2015_03_30	0	4	1	4	1	2	B	306	300	259	3	5	7207	45	NA	NA	7207	45	3
M50	colourless_marker	2015_04_04	2	2	4	1	1	1	B	355	185	366	2	5	1857	0	1801	0	3658	0	NA
M51	colourless_marker	2015_04_05	3	5	4	3	0	2	B	417	313	420	2	7	1803	3	NA	NA	1803	3	394
M52	colourless_marker	2015_04_05	0	2	1	1	0	1	A	405	401/316	404	2	1	1208	9	1039	0	2247	9	1062
M53	blacked_out	2015_04_10	4	0	1	1	0	0	B	432/328	259	318	0	2	1802	6	NA	NA	1802	6	NA
M54	blacked_out	2015_04_10	1	1	4	0	1	0	B	315	431	385	1	4	3039	0	NA	NA	3039	0	NA
M55	only_handled	2015_04_11	0	1	0	0	0	0	B	259	300	435	0	0	1856	0	1801	0	3657	0	NA
M56	only_handled	2015_04_11	2	2	7	2	2	2	A	417	429	289	9	4	1924	12	1804	0	3728	12	2557
M57	blacked_out	2015_04_17	2	2	3	2	4	2	B	445	437	438	6	5	1815	0	1802	0	3617	0	NA
M58	colourless_marker	2015_04_17	0	2	1	2	2	1	B	432	446	429	3	3	1802	0	1802	7	3604	7	2897
M59	colourless_marker	2015_04_19	2	2	2	1	2	5	A	unique	417	447	3	7	2402	6	1208	5	3610	11	397
M60	colourless_marker	2015_04_21	2	0	2	2	0	4	B	436	315	369	4	4	1824	0	1804	0	3628	0	NA
M61	blacked_out	2015_04_23	2	2	2	2	2	0	A	359	429	459	4	2	1824	6	1806	0	3630	6	304
M62	colourless_marker	2015_04_23	2	7	3	5	4	3	B	359	434	433	7	8	1808	1	1801	0	3609	1	531
M63	blacked_out	2015_04_25	4	5	3	4	3	3	A	A1	429	382	7	6	1811	0	1803	3	3614	3	54
M64	blacked_out	2015_04_27	2	2	2	2	0	3	B	445	417	313	3	4	1821	0	1806	0	3627	0	NA
M65	only_handled	2015_05_02	4	5	2	5	3	5	B	436	438	359	8	7	1809	15	NA	NA	1809	15	738
M66	only_handled	2015_05_02	5	2	0	3	2	2	A	464	468	432	3	4	1817	34	1808	68	3625	102	698
M67	only_handled	2015_05_02	1	1	2	1	1	1	B	429	437	459	2	3	1804	0	NA	NA	1804	0	NA
M68	only_handled	2015_05_08	11	1	0	0	0	0	B	447	434	429	0	0	1812	0	NA	NA	1812	0	NA
M69	blacked_out	2015_05_08	3	5	1	3	5	3	A	A2	A6	A8	4	8	1837	0	NA	NA	1837	0	NA
M70	only_handled	2015_05_09	5	9	5	3	3	6	A	431	490	429	8	9	1807	0	NA	NA	1807	0	NA
M71	blacked_out	2015_05_09	1	2	3	3	0	0	A	457	458	259	6	0	1829	2	NA	NA	1829	2	1271
M74	only_handled	2015_05_15	2	3	2	3	3	2	A	479	436	492	5	5	1814	5	1804	4	3618	9	1420
M75	only_handled	2015_05_15	1	1	1	4	2	3	A	490	445	438	5	5	1805	127	1803	2	3608	129	1707
M76	blacked_out	2015_05_17	1	5	4	4	0	1	A	437	434	A1	8	1	1842	0	NA	NA	1842	0	NA
M77	blacked_out	2015_05_21	3	3	3	4	5	4	B	434	479	490	9	7	1833	0	1803	0	3636	0	NA
M78	only_handled	2015_05_24	0	3	5	6	10	7	B	492	479	438	17	11	1806	0	1805	47	3611	47	340
M79	blacked_out	2015_05_29	9	7	7	5	2	2	B	437	434	A14	4	12	NA	NA	NA	NA	NA	NA	NA
M80	blacked_out	2015_05_29	5	0	5	5	1	6	B	439	A9	A11	7	10	NA	NA	NA	NA	NA	NA	NA
M81	only_handled	2015_05_29	6	2	6	3	3	2	A	A20	492	490	9	5	1804	0	NA	NA	1804	0	NA
M82	blacked_out	2015_05_30	6	4	3	3	0	2	B	490	492	479	2	6	1833	0	NA	NA	1833	0	NA
M83	colourless_marker	2015_06_04	5	2	4	3	6	6	A	490	479	A21	7	12	1806	0	1806	0	3612	0	NA
M85	blacked_out	2015_06_05	2	2	3	2	4	1	B	479	A11	A21	5	5	1818	0	1806	2	3624	2	3624
M86	colourless_marker	2015_06_05	2	2	5	3	3	2	B	490	492	A4	5	8	1806	6	1805	0	3611	6	1670
M87	blacked_out	2015_06_06	5	8	3	3	4	6	A	A23	434	A24	6	10	3604	2	NA	NA	3604	2	1460
M88	only_handled	2015_06_10	3	7	2	1	3	1	B	A38	A34	A31	4	3	1805	4	1736	6	3541	10	618
M89	blacked_out	2015_06_11	2	2	2	2	6	4	A	A29	A25	A24	4	10	1806	0	1806	0	3612	0	NA
M90	blacked_out	2015_06_11	0	2	4	2	3	3	A	A26	434	A32	6	6	1811	0	1210	0	3021	0	NA
M91	colourless_marker	2015_06_13	4	3	1	3	3	6	B	A39	A25	A37	9	4	1807	3	1806	10	3613	13	560
M92	blacked_out	2015_06_16	5	4	9	9	4	1	B	A25	A31	567	5	18	1807	0	1804	0	3611	0	NA
M93	only_handled	2015_06_17	5	0	1	2	3	6	A	A32	A42	A26	3	9	1808	13	1804	0	3612	13	2327
M94	colourless_marker	2015_06_17	5	3	2	5	5	5	B	576	A34	573	10	7	1802	0	NA	NA	1802	0	NA
M96	colourless_marker	2015_06_22	2	3	3	2	0	2	B	A31	A42	A53	2	5	3610	2	NA	NA	3610	2	722
M97	blacked_out	2015_06_22	3	2	2	3	2	3	A	565	A38	A29	5	5	NA	NA	NA	NA	NA	NA	NA
M98	blacked_out	2015_06_23	0	3	1	1	4	4	B	566	A26	569	8	2	1806	0	NA	NA	1806	0	NA
M99	blacked_out	2015_06_23	1	3	0	2	4	1	B	A29	A34	597	5	2	3606	16	NA	NA	3606	16	182
M100	colourless_marker	2015_06_29	0	5	4	8	5	8	B	A25	566	A34	13	12	1804	0	NA	NA	1804	0	NA
M101	only_handled	2015_06_29	2	3	8	7	7	1	B	579	567	A44	8	15	929	0	NA	NA	929	0	NA
M102	blacked_out	2015_06_30	3	4	3	3	6	3	A	A29	A38	A39	6	9	1806	0	1802	0	3608	0	NA
M103	blacked_out	2015_06_30	1	2	4	1	1	8	A	A31	573	565	5	9	2342	444	1362	729	3704	1173	4
M104	blacked_out	2015_07_05	1	0	0	2	3	3	A	unique	unique	unique	2	6	3611	0	NA	NA	3611	0	NA
M105	blacked_out	2015_07_05	5	3	7	1	1	2	B	A39	479	A25	3	8	NA	NA	NA	NA	NA	NA	NA
M106	only_handled	2015_07_06	1	2	3	3	3	4	B	A81	A44	A30	7	6	NA	NA	NA	NA	NA	NA	NA
M107	blacked_out	2015_07_08	5	2	8	6	7	5	B	A53	479	A26	12	14	3607	0	NA	NA	3607	0	NA
M109	blacked_out	2015_07_13	3	6	3	5	8	2	B	A29	A53	A26	10	8	3613	0	NA	NA	3613	0	NA
M110	colourless_marker	2015_07_13	6	4	4	4	5	5	A	A31	A34	A80	8	10	1885	23	1863	28	3748	51	383
M111	blacked_out	2015_07_14	4	5	4	4	4	2	B	A31	A93	A62	6	8	3604	0	NA	NA	3604	0	NA
M113	only_handled	2015_07_19	0	2	4	0	3	5	B	A53	A39	A29	8	4	1804	0	NA	NA	1804	0	NA
M116	blacked_out	2015_07_24	4	2	2	2	3	2	A	A39	A94	A30	4	5	3626	0	NA	NA	3626	0	NA
M118	colourless_marker	2015_07_24	3	5	6	6	11	5	B	a36	a30	a99	16	12	NA	NA	NA	NA	NA	NA	NA
M120	only_handled	2015_07_27	1	0	1	1	0	1	A	a97	a102	a57	2	1	1816	0	NA	NA	1816	0	NA
M121	blacked_out	2015_07_27	0	3	2	5	3	7	A	a29	a93	a78	7	10	1802	0	NA	NA	1802	0	NA
M122	blacked_out	2015_07_27	1	2	3	3	6	5	B	a109	a103	a107	11	6	1804	0	NA	NA	1804	0	NA
M123	blacked_out	2015_07_30	5	1	1	1	2	3	A	A100	A34	A44	2	5	NA	NA	NA	NA	NA	NA	NA
M124	blacked_out	2015_07_30	3	3	3	2	2	2	B	A97	A108	A94	4	5	1819	0	NA	NA	1819	0	NA
M125	blacked_out	2015_07_31	3	1	1	2	4	6	B	A39	A106	A93	10	3	1802	0	NA	NA	1802	0	NA
M126	blacked_out	2015_07_31	1	2	1	1	1	0	A	A111	A39	A102	2	1	NA	NA	NA	NA	NA	NA	NA
M127	colourless_marker	2015_08_03	4	0	2	4	1	4	B	A107	A93	A94	5	6	NA	NA	NA	NA	NA	NA	NA
M128	blacked_out	2015_08_03	4	1	4	3	3	4	A	A97	A38	A107	7	7	NA	NA	NA	NA	NA	NA	NA
M129	colourless_marker	2015_08_03	3	4	4	2	3	5	A	A94	A34	A106	6	8	NA	NA	NA	NA	NA	NA	NA
M130	blacked_out	2015_08_07	0	0	1	0	3	4	A	A94	A30	A111	1	7	NA	NA	NA	NA	NA	NA	NA
M132	blacked_out	2015_08_07	2	0	3	4	6	2	A	A107	A34	A108	7	8	NA	NA	NA	NA	NA	NA	NA
M133	colourless_marker	2015_08_07	2	4	0	2	3	3	B	A93	A101	A78	6	2	NA	NA	NA	NA	NA	NA	NA
M134	colourless_marker	2015_08_09	1	0	0	1	0	0	A	A102	A91	A34	1	0	NA	NA	NA	NA	NA	NA	NA
M135	blacked_out	2015_08_09	1	0	3	1	2	0	A	A96	A104	A111	4	2	NA	NA	NA	NA	NA	NA	NA
M136	only_handled	2015_08_09	4	2	2	4	2	3	B	A34	A101	A111	5	6	NA	NA	NA	NA	NA	NA	NA
