## Supplementary material for "Does sexual conflict contribute to the evolution of novel warning patterns?": Model parameter settings

sex_conflict	bottleneck	prob_encounter	predator_absence	strength_attract	pred_constant	start_seed
FALSE	FALSE	0.001	10	1	2	10000
TRUE	FALSE	0.001	10	1	2	20000
FALSE	TRUE	0.001	10	1	2	30000
TRUE	TRUE	0.001	10	1	2	40000
TRUE	FALSE	0.0025	10	1	2	50000
TRUE	TRUE	0.0025	10	1	2	60000
TRUE	FALSE	0.005	10	1	2	70000
TRUE	TRUE	0.005	10	1	2	80000
TRUE	FALSE	0.01	10	1	2	90000
TRUE	TRUE	0.01	10	1	2	100000
FALSE	FALSE	0.001	100	1	2	110000
TRUE	FALSE	0.001	100	1	2	120000
FALSE	TRUE	0.001	100	1	2	130000
TRUE	TRUE	0.001	100	1	2	140000
TRUE	FALSE	0.0025	100	1	2	150000
TRUE	TRUE	0.0025	100	1	2	160000
TRUE	FALSE	0.005	100	1	2	170000
TRUE	TRUE	0.005	100	1	2	180000
TRUE	FALSE	0.01	100	1	2	190000
TRUE	TRUE	0.01	100	1	2	200000
FALSE	FALSE	0.001	10	3	2	210000
TRUE	FALSE	0.001	10	3	2	220000
FALSE	TRUE	0.001	10	3	2	230000
TRUE	TRUE	0.001	10	3	2	240000
TRUE	FALSE	0.0025	10	3	2	250000
TRUE	TRUE	0.0025	10	3	2	260000
TRUE	FALSE	0.005	10	3	2	270000
TRUE	TRUE	0.005	10	3	2	280000
TRUE	FALSE	0.01	10	3	2	290000
TRUE	TRUE	0.01	10	3	2	300000
FALSE	FALSE	0.001	100	3	2	310000
TRUE	FALSE	0.001	100	3	2	320000
FALSE	TRUE	0.001	100	3	2	330000
TRUE	TRUE	0.001	100	3	2	340000
TRUE	FALSE	0.0025	100	3	2	350000
TRUE	TRUE	0.0025	100	3	2	360000
TRUE	FALSE	0.005	100	3	2	370000
TRUE	TRUE	0.005	100	3	2	380000
TRUE	FALSE	0.01	100	3	2	390000
TRUE	TRUE	0.01	100	3	2	400000
FALSE	FALSE	0.001	10	1	1	410000
TRUE	FALSE	0.001	10	1	1	420000
FALSE	TRUE	0.001	10	1	1	430000
TRUE	TRUE	0.001	10	1	1	440000
TRUE	FALSE	0.0025	10	1	1	450000
TRUE	TRUE	0.0025	10	1	1	460000
TRUE	FALSE	0.005	10	1	1	470000
TRUE	TRUE	0.005	10	1	1	480000
TRUE	FALSE	0.01	10	1	1	490000
TRUE	TRUE	0.01	10	1	1	500000
FALSE	FALSE	0.001	100	1	1	510000
TRUE	FALSE	0.001	100	1	1	520000
FALSE	TRUE	0.001	100	1	1	530000
TRUE	TRUE	0.001	100	1	1	540000
TRUE	FALSE	0.0025	100	1	1	550000
TRUE	TRUE	0.0025	100	1	1	560000
TRUE	FALSE	0.005	100	1	1	570000
TRUE	TRUE	0.005	100	1	1	580000
TRUE	FALSE	0.01	100	1	1	590000
TRUE	TRUE	0.01	100	1	1	600000
FALSE	FALSE	0.001	10	3	1	610000
TRUE	FALSE	0.001	10	3	1	620000
FALSE	TRUE	0.001	10	3	1	630000
TRUE	TRUE	0.001	10	3	1	640000
TRUE	FALSE	0.0025	10	3	1	650000
TRUE	TRUE	0.0025	10	3	1	660000
TRUE	FALSE	0.005	10	3	1	670000
TRUE	TRUE	0.005	10	3	1	680000
TRUE	FALSE	0.01	10	3	1	690000
TRUE	TRUE	0.01	10	3	1	700000
FALSE	FALSE	0.001	100	3	1	710000
TRUE	FALSE	0.001	100	3	1	720000
FALSE	TRUE	0.001	100	3	1	730000
TRUE	TRUE	0.001	100	3	1	740000
TRUE	FALSE	0.0025	100	3	1	750000
TRUE	TRUE	0.0025	100	3	1	760000
TRUE	FALSE	0.005	100	3	1	770000
TRUE	TRUE	0.005	100	3	1	780000
TRUE	FALSE	0.01	100	3	1	790000
TRUE	TRUE	0.01	100	3	1	800000
FALSE	FALSE	0.001	10	1	4	810000
TRUE	FALSE	0.001	10	1	4	820000
FALSE	TRUE	0.001	10	1	4	830000
TRUE	TRUE	0.001	10	1	4	840000
TRUE	FALSE	0.0025	10	1	4	850000
TRUE	TRUE	0.0025	10	1	4	860000
TRUE	FALSE	0.005	10	1	4	870000
TRUE	TRUE	0.005	10	1	4	880000
TRUE	FALSE	0.01	10	1	4	890000
TRUE	TRUE	0.01	10	1	4	900000
FALSE	FALSE	0.001	100	1	4	910000
TRUE	FALSE	0.001	100	1	4	920000
FALSE	TRUE	0.001	100	1	4	930000
TRUE	TRUE	0.001	100	1	4	940000
TRUE	FALSE	0.0025	100	1	4	950000
TRUE	TRUE	0.0025	100	1	4	960000
TRUE	FALSE	0.005	100	1	4	970000
TRUE	TRUE	0.005	100	1	4	980000
TRUE	FALSE	0.01	100	1	4	990000
TRUE	TRUE	0.01	100	1	4	1000000
FALSE	FALSE	0.001	10	3	4	1010000
TRUE	FALSE	0.001	10	3	4	1020000
FALSE	TRUE	0.001	10	3	4	1030000
TRUE	TRUE	0.001	10	3	4	1040000
TRUE	FALSE	0.0025	10	3	4	1050000
TRUE	TRUE	0.0025	10	3	4	1060000
TRUE	FALSE	0.005	10	3	4	1070000
TRUE	TRUE	0.005	10	3	4	1080000
TRUE	FALSE	0.01	10	3	4	1090000
TRUE	TRUE	0.01	10	3	4	1100000
FALSE	FALSE	0.001	100	3	4	1110000
TRUE	FALSE	0.001	100	3	4	1120000
FALSE	TRUE	0.001	100	3	4	1130000
TRUE	TRUE	0.001	100	3	4	1140000
TRUE	FALSE	0.0025	100	3	4	1150000
TRUE	TRUE	0.0025	100	3	4	1160000
TRUE	FALSE	0.005	100	3	4	1170000
TRUE	TRUE	0.005	100	3	4	1180000
TRUE	FALSE	0.01	100	3	4	1190000
TRUE	TRUE	0.01	100	3	4	1200000
