## Supplementary material for "Does sexual conflict contribute to the evolution of novel warning patterns?": Empirical data for timereta experiments

female	brood	wing_colour	whole_wing_cm2	yellow_cm2	red_cm2	date_enter_yyyy_mm_dd	habituation_day1_2_eggs	Day_3_4_eggs_A	Day_5_6_eggs_B	Males_in_A_or_B	Male	Eggs_with_males	Eggs_without_males	observation_time_1	court_time_1	observation_time_2	court_time_2	total_observation_time	total_court_time	court	first_court	Day_3_4_hatch_A	Day_5_6_hatch_B
A18_301	C18_007	yellow_red	5.97622040816327	1.15883265306122	0.463444897959184	2018_07_20	14	12	17	A	A18_408	12	17	1781	25	1797	0	3578	25	1	526	7	6
A18_313	C18_007	yellow_red	5.80885714285714	1.05450612244898	0.387477551020408	2018_07_21	7	7	18	A	A18_410	7	18	1793	226	1793	135	3586	361	1	1063	5	5
A18_303	C18_007	yellow	6.44818775510204	1.33817142857143	0	2018_07_21	7	13	7	B	A18_426	7	13	1793	40	1754	0	3547	40	1	1359	8	7
A18_324	C18_009	yellow	5.7498612244898	1.13951020408163	0	2018_07_23	3	6	3	A	A18_425	6	3	1793	57	1754	0	3547	57	1	358	6	2
A18_332	C18_007	yellow	4.73642448979592	0.882220408163265	0	2018_07_25	NA	NA	NA	A	NA	NA	NA	1777	66	NA	NA	1777	66	1	1482	NA	NA
A18_349	C18_007	yellow	5.65060408163265	1.12275918367347	0	2018_07_27	4	5	11	A	A18_448	5	11	1807	99	1752	15	3559	114	1	14	3	5
A18_348	C18_007	yellow	5.26966530612245	1.06596734693878	0	2018_07_27	1	4	2	B	A18_235	2	4	1762	0	1799	66	3561	66	1	2214	1	1
A18_359	C18_011	yellow_red	5.69402448979592	1.18043265306122	0.488791836734694	2018_07_28	4	11	6	B	A18_274	6	11	1750	77	1760	262	3510	339	1	221	9	4
A18_372	C18_009	yellow	5.31117551020408	1.20203265306122	0	2018_07_29	7	1	2	B	A18_320	2	1	1804	240	1784	0	3588	240	1	44	1	2
A18_371	C18_007	yellow_red	6.1524	1.06501224489796	0.490555102040816	2018_07_29	11	9	13	B	A18_345	13	9	1760	17	1799	42	3559	59	1	48	7	6
A18_376	C18_009	yellow_red	5.18708571428571	1.09689795918367	0.574677551020408	2018_07_29	5	11	11	A	A18_390	11	11	1803	12	1789	0	3592	12	1	1247	6	7
A18_378	C18_007	yellow_red	5.91435918367347	1.22091428571429	0.42825306122449	2018_08_02	12	10	4	A	A18_339	10	4	1755	25	1775	86	3530	111	1	333	5	1
A18_379	C18_009	yellow	5.41572244897959	1.09417959183673	0	2018_08_02	9	6	10	B	NA	10	6	NA	NA	NA	NA	NA	NA	NA	NA	4	2
A18_380	C18_009	yellow_red	5.80195102040816	1.06662857142857	0.511640816326531	2018_08_03	8	9	3	B	A18_467	3	9	NA	NA	NA	NA	NA	NA	NA	NA	3	0
A18_441	C18_011	yellow_red	5.85617142857143	1.25206530612245	0.171036734693878	2018_08_08	19	16	10	B	A18_478	10	16	NA	NA	NA	NA	NA	NA	NA	NA	5	4
A18_446	C18_009	yellow	5.52284081632653	1.16140408163265	0	2018_08_10	19	23	13	B	A18_487	13	23	2106	0	1798	0	3904	0	0	NA	14	5
A18_452	C18_012	yellow	5.50028571428571	1.08110204081633	0	2018_08_13	NA	NA	NA	B	A18_237	NA	NA	NA	NA	NA	NA	NA	NA	NA	NA	NA	NA
A18_454	C18_011	yellow_red	5.2041306122449	1.00594285714286	0.185436734693878	2018_08_14	7	14	17	A	A18_492	14	17	NA	NA	NA	NA	NA	NA	NA	NA	3	NA
A18_463	C18_009	yellow_red	5.53246530612245	1.04098775510204	0.573648979591837	2018_08_19	NA	3	8	B	A18_426	8	3	NA	NA	NA	NA	NA	NA	NA	NA	3	4
A18_500	C18_011	yellow_red	5.85308571428571	1.35110204081633	0.130481632653061	2018_09_03	3	1	3	A	A18_570	1	3	NA	NA	NA	NA	NA	NA	NA	NA	0	0
A18_502	C18_018	yellow	5.85088163265306	1.31642448979592	0	2018_09_03	10	9	10	B	NA	10	9	NA	NA	NA	NA	NA	NA	NA	NA	2	8
A18_512	C18_018	yellow	5.96769795918367	1.08830204081633	0	2018_09_04	15	9	16	A	A18_574	9	16	NA	NA	NA	NA	NA	NA	NA	NA	6	3
A18_514	C18_018	yellow	5.47868571428571	0.886995918367347	0	2018_09_05	8	15	5	B	A18_577	5	15	NA	NA	NA	NA	NA	NA	NA	NA	7	2
A18_529	C18_007	yellow	4.76382857142857	1.04715918367347	0	2018_09_10	4	4	2	B	A18_583	2	4	NA	NA	NA	NA	NA	NA	NA	NA	0	0
A18_517	C18_009	yellow	5.47163265306123	1.20041632653061	0	2018_09_10	0	13	10	A	A18_582	13	10	1785	16	1790	0	3575	16	1	482	5	3
A18_530	C18_011	yellow_red	NA	NA	NA	2018_09_10	NA	NA	NA	B	NA	NA	NA	NA	NA	NA	NA	NA	NA	NA	NA	NA	NA
A18_534	C18_011	yellow	5.19803265306123	1.21848979591837	0	2018_09_11	5	14	6	B	A18_001	6	14	NA	NA	NA	NA	NA	NA	NA	NA	5	2
A18_557	C18_018	yellow	5.72877551020408	0.879428571428571	0	2018_09_21	12	8	8	A	NA	8	8	1815	0	1779	0	3594	0	0	NA	4	3
A18_586	C18_022	yellow_red	5.66926530612245	1.09263673469388	0.479534693877551	2018_09_27	4	7	2	B	NA	2	7	1773	0	1776	31	3549	31	1	2811	NA	NA
A18_608	C18_027	yellow_red	NA	NA	NA	2018_10_29	1	7	6	A	A18_647	7	6	1794	234	1808	0	3602	234	1	249	0	0
A18_620	C18_032	yellow_red	NA	NA	NA	2018_11_02	5	11	0	A	A18_671	11	0	1780	0	1792	28	3572	28	1	2799	3	NA
A18_616	C18_027	yellow_red	5.85132244897959	1.03202448979592	0.476008163265306	2018_11_02	11	13	9	A	A18_670	13	9	1780	94	1792	22	3572	116	1	127	3	3
A18_626	C18_027	yellow	5.13918367346939	0.943714285714286	0	2018_11_05	7	8	10	B	A18_692	10	8	1759	15	1782	116	3541	131	1	909	2	4
A18_629	C18_030	yellow_red	5.96336326530612	1.00608979591837	0.654759183673469	2018_11_05	4	9	6	B	A18_691	6	9	1759	0	1808	31	3567	31	1	3041	2	1
A18_630	C18_032	yellow	5.61467755102041	1.04473469387755	0	2018_11_06	8	8	16	A	A18_685	8	16	1787	0	1770	0	3557	0	0	NA	0	5
A18_635	C18_032	yellow_red	6.22822040816327	1.14325714285714	0.570857142857143	2018_11_07	0	6	5	B	A18_702	5	6	1793	5	NA	NA	1793	5	1	1758	2	3
A18_637	C18_032	yellow	6.34246530612245	1.22194285714286	0	2018_11_08	3	14	15	A	A18_701	14	15	1808	0	1803	0	3611	0	0	NA	8	6
A18_636	C18_032	yellow	6.56228571428571	1.14193469387755	0	2018_11_08	14	12	12	A	A18_706	12	12	1848	21	1803	203	3651	224	1	78	2	4
A18_654	C18_027	yellow_red	5.7218693877551	0.927036734693878	0.447208163265306	2018_11_11	21	11	12	B	A18_717	12	11	NA	NA	NA	NA	NA	NA	NA	NA	2	NA
A18_677	C18_032	yellow	5.55994285714286	0.964873469387755	0	2018_11_16	6	7	5	B	A18_736	5	7	NA	NA	NA	NA	NA	NA	NA	NA	3	3
A18_678	C18_027	yellow	6.02588571428571	1.04620408163265	0	2018_11_18	13	17	19	B	A18_696	19	17	NA	NA	NA	NA	NA	NA	NA	NA	7	NA
A18_679	C18_032	yellow_red	6.56757551020408	1.08587755102041	0.677387755102041	2018_11_18	15	10	9	B	NA	9	10	NA	NA	NA	NA	NA	NA	NA	NA	NA	NA
A18_688	C18_032	yellow_red	NA	NA	NA	2018_11_20	11	11	14	A	A18_722	11	14	NA	NA	NA	NA	NA	NA	NA	NA	NA	2
A18_740	C18_032	yellow	6.09288979591837	1.28887346938776	0	2018_12_03	10	6	15	B	A18_693	15	6	NA	NA	NA	NA	NA	NA	NA	NA	NA	NA
A18_745	C18_030	yellow_red	5.02273469387755	0.882881632653061	0.494375510204082	2018_12_03	1	6	5	B	A18_692	5	6	NA	NA	NA	NA	NA	NA	NA	NA	NA	NA
A18_768	C18_032	yellow_red	5.8212	1.12356734693878	0.653804081632653	2018_12_06	4	3	14	A	A18_709	3	14	NA	NA	NA	NA	NA	NA	NA	NA	NA	NA
A18_769	C18_032	yellow	6.21764081632653	1.09697142857143	0	2018_12_06	10	10	7	B	A18_872	7	10	NA	NA	NA	NA	NA	NA	NA	NA	NA	NA
A18_767	C18_030	yellow_red	6.37288163265306	1.1016	0.677461224489796	2018_12_07	0	5	10	A	NA	5	10	NA	NA	NA	NA	NA	NA	NA	NA	NA	NA
A18_785	C18_032	yellow	4.98577959183674	0.956644897959184	0	2018_12_09	4	4	4	B	A18_703	4	4	1785	7	NA	NA	1785	7	1	911	NA	NA
A18_771	C18_032	yellow	5.56170612244898	1.06714285714286	0	2018_12_09	8	4	3	B	A18_758	3	4	1800	4	NA	NA	1800	4	1	167	NA	NA
A18_791	C18_035	yellow	5.36172244897959	0.968914285714286	0	2018_12_13	3	1	4	A	A18_782	1	4	1774	0	NA	NA	1774	0	0	NA	NA	NA
A18_800	C18_032	yellow_red	NA	NA	NA	2018_12_13	4	9	10	B	A18_915	10	9	1749	533	1771	369	3520	902	1	177	NA	NA
A18_793	C18_032	yellow_red	6.65581224489796	1.18072653061224	0.556824489795918	2018_12_13	NA	NA	NA	B	A18_815	NA	NA	1788	41	NA	NA	1788	41	1	207	NA	NA
A18_809	C18_030	yellow	6.20698775510204	1.0842612244898	0	2018_12_13	NA	NA	NA	B	A18_759	NA	NA	1749	299	NA	NA	1749	299	1	96	NA	NA
A18_819	C18_033	yellow_red	5.76477551020408	1.10630204081633	0.420612244897959	2018_12_15	1	2	10	A	A18_914	2	10	1749	316	1771	549	3520	865	1	66	NA	NA
A18_836	C18_030	yellow	NA	NA	NA	2018_12_17	3	4	0	B	A18_929	0	4	NA	NA	1744	0	1744	0	0	NA	NA	NA
A18_821	C18_032	yellow_red	5.59880816326531	1.04899591836735	0.528465306122449	2018_12_17	5	4	3	B	A18_928	3	4	NA	NA	1756	0	1756	0	0	NA	NA	NA
A18_857	C18_035	yellow	7.09839183673469	1.47247346938776	0	2018_12_18	3	12	12	B	A18_933	12	12	1756	5	1824	0	3580	5	1	1182	NA	NA
A18_858	C18_032	yellow	5.70923265306122	1.07698775510204	0	2018_12_18	5	6	13	A	A18_924	6	13	1799	17	NA	NA	1799	17	1	626	NA	NA
A18_843	C18_030	yellow	4.33741224489796	0.697151020408163	0	2018_12_18	4	2	9	A	A18_925	2	9	1799	38	NA	NA	1799	38	1	42	NA	NA
A18_862	C18_033	yellow	5.11956734693878	1.05487346938776	0	2018_12_19	11	9	4	B	A18_936	4	9	1763	70	1763	69	3526	139	1	35	NA	NA
A18_859	C18_032	yellow_red	NA	NA	NA	2018_12_20	13	7	12	B	A18_941	12	7	1763	199	1749	49	3512	248	1	1086	NA	NA
A18_863	C18_032	yellow	NA	NA	NA	2018_12_20	16	15	10	A	A18_934	15	10	1744	71	1747	105	3491	176	1	1044	NA	NA
A18_880	C18_030	yellow	NA	NA	NA	2018_12_24	11	11	17	A	A18_951	11	17	1627	68	1770	59	3397	127	1	16	NA	NA
A18_879	C18_032	yellow	NA	NA	NA	2018_12_24	16	8	13	B	A18_961	13	8	1771	26	1804	0	3575	26	1	22	NA	NA
A18_881	C18_030	yellow_red	NA	NA	NA	2018_12_25	2	5	8	A	A18_959	5	8	1796	0	1783	29	3579	29	1	2204	NA	NA
A18_888	C18_033	yellow_red	NA	NA	NA	2018_12_25	5	11	3	B	NA	3	11	1722	138	NA	NA	1722	138	1	54	NA	NA
A18_890	C18_035	yellow_red	NA	NA	NA	2018_12_25	NA	NA	NA	B	A18_671	NA	NA	NA	NA	NA	NA	NA	NA	NA	NA	NA	NA
A18_898	C18_030	yellow_red	NA	NA	NA	2018_12_26	8	12	9	B	NA	9	12	1854	54	1796	149	3650	203	1	44	NA	NA
A18_917	C18_033	yellow_red	NA	NA	NA	2018_12_29	NA	NA	NA	B	NA	NA	NA	NA	NA	NA	NA	NA	NA	NA	NA	NA	NA
